# Knockout of *Hsp70* genes significantly affects locomotion speed and gene expression in leg skeletal muscles of *Drosophila melanogaster*

**DOI:** 10.1101/2023.12.01.569551

**Authors:** Pavel A. Makhnovskii, Inna V. Kukushkina, Nadia S. Kurochkina, Daniil V. Popov

**Affiliations:** Institute of Biomedical Problems of the Russian Academy of Sciences, Moscow, 123007, Russia; Lomonosov Moscow State University, Moscow, 119234, Russia

**Keywords:** heat shock proteins, skeletal muscle, transcriptome, exercise, training

## Abstract

The functions of the *Hsp70* genes were studied using a line of *D. melanogaster* with knockout of six these genes out of thirteen. Namely, effect of knockout of *Hsp70* genes on negative geotaxis climbing (locomotor) speed and the ability to adapt to climbing training (0.5-1.5 h/day, 7 days/week, 19 days) were examined. Seven- and 23-day-old *Hsp70^−^* flies demonstrated a comparable reduction (2-fold) in locomotor speed and widespread changes in leg skeletal muscle transcriptome (RNA-seq), compared to *w^1118^*flies. To identify the functions of genes related to decreased locomotor speed the overlapped differentially expressed genes at both time points were analyzed: the up-regulated genes encoded extracellular proteins, regulators of drug metabolism and antioxidant response, while down-regulated genes encoded regulators of carbohydrate metabolism and transmembrane proteins. Additionally, in *Hsp70^−^* flies, activation of transcription factors related to disruption of the fibril structure and heat shock response (Hsf) were predicted, using the position weight matrix approach. In the control flies, adaptation to chronic exercise training was associated mainly with gene response to a single exercise bout, while the predicted transcription factors were related to stress/immune (Hsf, NF-kB, etc.) and early gene response. In contrast, *Hsp70^−^* flies demonstrated no adaptation to training, as well as significantly impaired gene response to a single exercise bout. In conclusion, the knockout of *Hsp70* genes not only reduced physical performance, but also disrupted adaptation to chronic physical training, which is associated with changes in leg skeletal muscle transcriptome and impaired gene response to a single exercise bout.

**New & Noteworthy:**

- Knockout of six *Hsp70* genes in *D. melanogaster* reduced locomotion (climbing) speed that is associated with genotype-specific differences in leg skeletal muscle gene expression.
- Disrupted adaptation of *Hsp70^−^* flies to chronic exercise training is associated with impaired gene response to a single exercise bout.
