## Supplemental Table S2 for "Knockout of *Hsp70* genes significantly affects locomotion speed and gene expression in leg skeletal muscles of *Drosophila melanogaster*"

### Sheet: Predicted TFs Hsp70- vs w1118
				Transcription factors associated with DOWN-regulated mRNAs					Transcription factors associated with UP-regulated mRNAs
Transcription Factor	Human’s orthologs	Gene ID/s	mRNA expression, TPM	FEadj for binding site frequency	Site FDR (Binominal test)	FEadj for sequence number	Sequence number FDR (Fisher's test)	Predicted TF	FEadj for binding site frequency	Site FDR (Binominal test)	FEadj for sequence number	Sequence number FDR (Fisher's test)	Predicted TF
Ets98B	SPDEF, SPI1, SPIB, SPIC	FBgn0005659	21.6683	1.112	0.00104	1.042	0.00415	x	1.019	0.00987	1.043	0.00613	x
Cf2	NA	FBgn0000286	74.7072	0.798	1	0.825	0.0896		1.782	0.000369	1.9	1.8e-05	x
Hsf	HSF1, HSF2, HSF4, HSF5, HSFX1, HSFX2, HSFX3, HSFX4, HSFY1, HSFY2	FBgn0001222	30.7142	1.524	0.000212	0.995	0.0104		1.251	0.0152	1.238	0.00438	x
kay	FOS, FOSB, FOSL1, FOSL2	FBgn0001297	247.322	1.057	0.00299	0.825	0.0826		1.138	0.00699	1.507	0.000546	x
dve	SATB1, SATB2	FBgn0020307	4.13319	0.844	1	0.824	0.372		1.246	0.0137	1.299	0.00216	x
pan	LEF1, TCF7, TCF7L1, TCF7L2	FBgn0085432	33.3301	0.859	1	0.83	0.0487		1.662	0.0152	1.662	0.00453	x
pdm2	POU2F1, POU2F2, POU2F3	FBgn0004394	1.57641	1.365	0.00166	1.388	0.00562	x	0.836	0.0839	0.864	1
Mad	SMAD1, SMAD2, SMAD3, SMAD5, SMAD9	FBgn0011648	38.1184	1.208	1.98e-05	1.256	9.25e-06	x	0.836	0.118	0.902	0.00438
Trl	BTBD18	FBgn0013263	62.6801	1.179	8.54e-15	1.252	4.68e-07	x	1.034	0.0024	0.97	0.00114
Atf6	ATF6, ATF6B	FBgn0033010	32.4642	1.048	0.00164	1.059	0.00294	x	0.835	0.0376	0.877	1
grh	GRHL1, GRHL2, GRHL3	FBgn0259211	42.0588	2.157	2.98e-06	1.997	5.9e-06	x	0.836	0.133	0.859	1
Adf1	NA	FBgn0284249	32.0112	1.076	3.95e-10	1.035	0.00115	x	0.838	0.146	0.877	1
abd-A	HOXA2, HOXA4, HOXA5, HOXA6, HOXA7, HOXB2, HOXB4, HOXB5, HOXB6, HOXB7, HOXB8, HOXC4, HOXC5, HOXC6, HOXC8, HOXD4, HOXD8, MNX1	FBgn0000014	2.19496	0.816	1	0.824	0.468		0.837	0.109	0.885	0.533
Abd-B	HOXA10, HOXA11, HOXA9, HOXB8, HOXB9, HOXC10, HOXC11, HOXC8, HOXC9, HOXD10, HOXD11, HOXD8, HOXD9	FBgn0000015	1.25273	0.863	1	0.827	0.218		0.84	0.106	0.876	1
al	ALX1, ALX3, ALX4, ARX, DRGX, ISX, RAX, RAX2	FBgn0000061	2.9806	0.787	1	0.825	0.235		0.837	0.161	0.833	1
aop	ETV6, ETV7	FBgn0000097	22.0577	0.887	0.0217	0.824	0.155		0.836	0.206	0.889	0.21
ash2	ASH2L	FBgn0000139	27.8597	0.786	1	0.827	0.172		0.838	0.108	0.842	1
Dll	DLX1, DLX2, DLX3, DLX4, DLX5, DLX6	FBgn0000157	39.4385	0.794	1	0.826	0.348		0.835	0.222	0.855	1
btd	NA	FBgn0000233	3.24782	1.043	0.00182	0.826	0.0296		0.84	0.109	0.883	0.727
cad	CDX1, CDX2, CDX4, DLX4, EMX1, EMX2, NKX6-1, NKX6-2, NKX6-3	FBgn0000251	3.97681	0.803	1	0.825	0.38		0.838	0.119	0.867	1
crc	ATF4, ATF5	FBgn0000370	718.323	0.878	0.332	0.823	0.0777		0.836	0.0605	0.874	1
D	SOX1, SOX10, SOX11, SOX12, SOX13, SOX14, SOX15, SOX17, SOX18, SOX2, SOX21, SOX3, SOX4, SOX7, SOX8, SOX9, SRY	FBgn0000411	7.02872	0.798	1	1.196	0.0105		0.835	0.314	0.837	1
Hr3	RORA, RORB, RORC	FBgn0000448	4.33153	0.943	0.00291	0.823	0.0951		0.835	0.231	0.881	0.916
Dr	MSX1, MSX2	FBgn0000492	8.99385	0.811	1	0.825	0.0487		0.835	0.379	0.852	1
Eip74EF	ELF1, ELF2, ELF4	FBgn0000567	7.15071	0.878	0.327	0.825	0.0475		0.836	0.234	0.882	0.838
Eip75B	NR1D1, NR1D2, PPARA, PPARD, PPARG	FBgn0000568	41.356	0.866	1	0.825	0.0966		0.834	0.156	0.882	0.765
ems	CDX1, CDX4, DLX4, EMX1, EMX2, NKX6-1, NKX6-2, NKX6-3	FBgn0000576	12.1484	0.797	1	0.824	0.0816		0.835	0.101	0.865	1
exd	MEIS1, MEIS2, MEIS3, PBX1, PBX2, PBX3, PBX4, PKNOX1, PKNOX2	FBgn0000611	80.28	0.817	1	0.823	0.124		0.836	0.131	0.859	1
eyg	MIXL1, PAX3, PAX7	FBgn0000625	3.16129	0.8	1	0.823	0.457		0.834	0.249	0.854	1
fkh	FOXA1, FOXA2, FOXA3	FBgn0000659	11.2406	0.785	1	0.824	0.318		0.843	0.0656	0.843	1
grn	GATA1, GATA2, GATA3, GATA4, GATA5, GATA6	FBgn0001138	6.50184	0.85	1	0.823	0.0475		0.836	0.186	0.881	0.913
gt	DBP, HLF, TEF	FBgn0001150	1.00202	0.799	1	0.823	0.146		0.837	0.109	0.838	1
h	BHLHE40, BHLHE41, HES1, HES2, HES3, HES4, HEYL	FBgn0001168	110.242	0.975	7.78e-18	0.824	0.0982		0.836	0.0534	0.871	1
hb	IKZF5, REST	FBgn0001180	6.63473	0.751	1	0.823	1		0.835	0.327	0.799	1
her	NA	FBgn0001185	17.1761	0.957	4.31e-07	0.825	0.0425		0.835	0.0967	0.887	0.37
hth	MEIS1, MEIS2, MEIS3, MEIS3P1, MEIS3P2, PBX1, PBX2, PBX3, PBX4, PKNOX1, PKNOX2, TGIF1, TGIF2	FBgn0001235	48.4449	0.873	0.757	0.823	0.479		0.834	0.083	0.888	0.28
inv	EN1, EN2	FBgn0001269	2.19666	0.782	1	0.826	0.283		0.834	0.109	0.843	1
Jra	JUN, JUNB, JUND	FBgn0001291	69.3994	0.842	1	0.824	0.0456		0.834	0.0903	0.869	1
kn	EBF1, EBF2, EBF3, EBF4	FBgn0001319	1.32351	0.924	1.16e-10	0.824	0.148		0.837	0.0245	1.05	0.00291
kni	NA	FBgn0001320	17.3989	0.861	1	0.823	0.337		0.835	0.151	0.881	0.951
knrl	NA	FBgn0001323	9.67747	0.865	1	0.824	0.179		0.838	0.173	0.888	0.267
crp	TFAP4	FBgn0001994	34.7005	0.977	7.02e-06	0.902	0.00527		0.836	0.186	0.906	0.00197
Lim3	LHX3, LHX4	FBgn0002023	2.46949	0.814	1	0.827	0.237		0.835	0.201	0.882	0.797
pho	YY1, YY2, ZFP42	FBgn0002521	44.6411	0.912	0.00161	0.829	0.0421		0.836	0.081	0.884	0.571
Lam	LMNA, LMNB1, LMNB2	FBgn0002525	32.9641	0.739	1	0.824	0.16		0.837	0.135	0.806	1
sens	GFI1, GFI1B	FBgn0002573	1.9699	0.829	1	0.823	0.0667		0.833	0.413	0.863	1
E(spl)m3-HLH	BHLHE40, BHLHE41, HELT, HES1, HES2, HES3, HES4, HES5, HES6, HES7, HEY1, HEY2, HEYL	FBgn0002609	2.98235	0.933	5.1e-05	0.824	0.124		0.834	0.213	0.881	0.908
E(spl)mbeta-HLH	BHLHE40, BHLHE41, HELT, HES1, HES2, HES3, HES4, HES5, HES6, HES7, HEY1, HEY2, HEYL	FBgn0002733	17.9996	0.938	9.7e-06	0.824	0.229		0.834	0.159	0.885	0.477
Myb	MYB, MYBL1, MYBL2, SNAPC4	FBgn0002914	31.0014	0.863	1	0.825	0.313		0.835	0.221	0.853	1
nau	MYF5, MYF6, MYOD1, MYOG	FBgn0002922	20.3681	0.972	6.37e-10	0.824	0.0474		0.835	0.415	0.885	0.541
slou	NKX1-1, NKX1-2	FBgn0002941	2.11144	0.807	1	0.828	0.192		0.835	0.138	0.866	1
odd	OSR1, OSR2	FBgn0002985	3.00478	0.912	1.19e-06	0.825	0.192		0.836	0.0967	0.862	1
ovo	OVOL1, OVOL2, OVOL3	FBgn0003028	7.69778	0.879	0.249	0.823	0.041		0.836	0.271	0.865	1
pnr	GATA1, GATA2, GATA3, GATA4, GATA5, GATA6	FBgn0003117	2.57439	0.879	0.26	0.824	0.0542		0.839	0.0839	0.914	0.000104
pnt	ETS1, ETS2, ETV2, GABPA	FBgn0003118	19.49	0.92	4.2e-10	0.829	0.0225		0.834	0.138	0.908	0.000331
Poxm	PAX1, PAX9	FBgn0003129	14.557	0.88	0.201	0.824	0.138		0.834	0.17	0.878	1
Scr	GBX1, GBX2, GSX1, HOXA2, HOXA4, HOXA5, HOXA6, HOXA7, HOXA9, HOXB1, HOXB2, HOXB4, HOXB5, HOXB6, HOXB7, HOXB8, HOXB9, HOXC4, HOXC5, HOXC6, HOXC8, HOXC9, HOXD1, HOXD11, HOXD3, HOXD4, HOXD8, HOXD9, MEOX1, MEOX2, MNX1, PDX1	FBgn0003339	16.8566	0.822	1	0.824	0.243		0.835	0.0469	0.854	1
sd	TEAD1, TEAD2, TEAD3, TEAD4	FBgn0003345	49.5247	0.874	0.631	0.829	0.0456		0.835	0.0967	0.9	0.0048
slp1	FOXC1, FOXC2, FOXD1, FOXD2, FOXD3, FOXD4, FOXD4L1, FOXD4L3, FOXD4L4, FOXD4L5, FOXD4L6, FOXE1, FOXE3, FOXF1, FOXG1, FOXH1, FOXI1, FOXI2, FOXI3, FOXJ1, FOXJ2, FOXJ3, FOXK1, FOXK2, FOXL1, FOXL2, FOXM1, FOXQ1, FOXS1	FBgn0003430	6.65311	0.79	1	0.826	0.239		0.839	0.083	0.829	1
sn	FSCN1, FSCN2, FSCN3	FBgn0003447	4.48487	0.929	9.3e-08	0.832	0.0701		0.838	0.168	0.889	0.239
so	SIX1, SIX2, SIX3, SIX6	FBgn0003460	9.79763	0.864	1	0.827	0.212		0.937	0.0066	1.015	0.000127
srp	GATA1, GATA2, GATA3, GATA4, GATA5, GATA6, ZGLP1	FBgn0003507	38.2809	0.851	1	0.826	0.0333		0.836	0.083	0.903	0.00613
Sry-beta	NA	FBgn0003511	8.52961	0.942	2.14e-08	0.825	0.0456		0.834	0.203	0.905	0.00157
Sry-delta	NA	FBgn0003512	13.4899	0.864	1	0.826	0.116		0.841	0.081	0.908	0.000311
su(Hw)	NA	FBgn0003567	18.6983	0.864	1	0.825	0.0443		0.837	0.083	0.877	1
ttk	BTBD18	FBgn0003870	44.3543	0.952	5.96e-05	0.824	0.03		0.837	0.19	0.923	6.17e-05
tup	ISL1, ISL2	FBgn0003896	1.67141	0.801	1	0.826	0.348		0.836	0.212	0.84	1
Ubx	HOXA2, HOXA4, HOXA5, HOXA6, HOXA7, HOXB2, HOXB4, HOXB5, HOXB6, HOXB7, HOXB8, HOXC4, HOXC5, HOXC6, HOXC8, HOXD4, HOXD8, MNX1	FBgn0003944	10.9057	0.818	1	0.827	0.246		0.844	0.0534	0.873	1
usp	NR2F2, NR2F6, RXRA, RXRB, RXRG	FBgn0003964	32.0895	0.934	2.98e-15	0.833	0.0169		0.835	0.083	0.935	0.00556
z	NA	FBgn0004050	16.4918	1.061	1.57e-16	0.907	0.00562		0.905	0.00987	0.993	6.81e-10
bs	SRF	FBgn0004101	11.4225	0.887	0.0251	0.824	0.27		0.834	0.0764	0.892	0.0894
ct	CUX1, CUX2	FBgn0004198	10.6978	0.852	1	0.823	0.427		0.834	0.254	0.852	1
CrebA	CREB3, CREB3L1, CREB3L2, CREB3L3, CREB3L4	FBgn0004396	16.6467	0.913	8.1e-05	0.823	0.0483		0.835	0.29	0.88	1
slp2	FOXC1, FOXC2, FOXD1, FOXD2, FOXD3, FOXD4, FOXD4L1, FOXD4L3, FOXD4L4, FOXD4L5, FOXD4L6, FOXE1, FOXE3, FOXF1, FOXG1, FOXH1, FOXI1, FOXI2, FOXI3, FOXJ1, FOXJ2, FOXJ3, FOXK1, FOXK2, FOXL1, FOXL2, FOXM1, FOXQ1, FOXS1	FBgn0004567	2.42806	0.773	1	0.823	0.504		0.841	0.096	0.822	1
Su(H)	RBPJ, RBPJL	FBgn0004837	19.6042	0.876	0.492	0.824	0.251		0.836	0.124	0.873	1
B-H2	BARHL1, BARHL2, BARX1, BARX2	FBgn0004854	4.28081	0.833	1	0.825	0.405		0.839	0.133	0.864	1
ci	GLI1, GLI2, GLI3	FBgn0004859	18.0666	0.938	2.74e-06	0.826	0.0542		0.834	0.118	0.893	0.0749
scrt	SCRT1, SCRT2	FBgn0004880	10.8708	1.071	0.00291	0.985	0.00844		0.834	0.413	0.854	1
sob	OSR1, OSR2	FBgn0004892	2.02291	0.917	0.00214	0.824	0.0826		0.834	0.109	0.871	1
bowl	OSR1, OSR2	FBgn0004893	21.3802	0.912	0.00303	0.825	0.209		0.834	0.0356	0.873	1
fd96Ca	FOXA3, FOXB1, FOXB2	FBgn0004897	1.12931	0.773	1	0.824	0.438		0.837	0.146	0.853	1
Hnf4	HNF4A, HNF4G, RXRG	FBgn0004914	72.7104	0.917	1.54e-05	0.824	0.0478		0.835	0.083	0.88	0.975
ey	MIXL1, PAX2, PAX3, PAX4, PAX5, PAX6, PAX7	FBgn0005558	1.32471	0.819	1	0.829	0.136		0.836	0.249	0.873	1
sv	MIXL1, PAX2, PAX3, PAX5, PAX6, PAX7, PAX8	FBgn0005561	11.7066	0.885	0.0538	0.824	0.177		0.833	0.0967	0.873	1
Sox14	SOX1, SOX10, SOX11, SOX12, SOX13, SOX14, SOX15, SOX17, SOX18, SOX2, SOX21, SOX3, SOX30, SOX4, SOX5, SOX6, SOX7, SOX8, SOX9, SRY	FBgn0005612	24.3488	0.903	0.000407	0.831	0.0777		0.972	0.0214	0.862	1
Sox15	SOX1, SOX10, SOX11, SOX12, SOX13, SOX14, SOX15, SOX17, SOX18, SOX2, SOX21, SOX3, SOX4, SOX7, SOX8, SOX9, SRY	FBgn0005613	12.9421	0.811	1	0.827	0.237		0.834	0.0781	0.856	1
slbo	CEBPA, CEBPB, CEBPD, CEBPE, CEBPG	FBgn0005638	4.57895	0.82	1	0.83	0.0996		0.835	0.118	0.85	1
Ets65A	ERG, FEV, FLI1	FBgn0005658	4.00022	0.889	0.0122	0.826	0.224		0.833	0.113	0.881	0.929
Ets21C	ERG, FEV, FLI1	FBgn0005660	5.39811	0.907	0.0031	0.823	0.0992		0.834	0.188	0.9	0.00442
Aef1	NA	FBgn0005694	25.3175	0.805	1	0.824	0.269		0.836	0.341	0.816	1
E5	CDX1, CDX4, DLX4, EMX1, EMX2, NKX6-1, NKX6-2, NKX6-3, NOTO, VAX2	FBgn0008646	6.67926	0.81	1	0.825	0.332		0.837	0.2	0.863	1
lbl	LBX1, LBX2	FBgn0008651	12.5303	0.806	1	0.824	0.229		0.836	0.164	0.845	1
Dif	NFKB1, NFKB2, REL, RELA, RELB	FBgn0011274	91.5325	0.902	8.1e-05	0.828	0.159		0.84	0.106	0.948	0.00613
repo	ISX	FBgn0011701	18.1689	0.799	1	0.826	0.268		0.838	0.161	0.866	1
B-H1	BARHL1, BARHL2, BARX1, BARX2	FBgn0011758	4.88273	0.846	1	0.827	0.146		0.837	0.19	0.86	1
klu	NA	FBgn0013469	6.03203	0.985	0.00189	0.827	0.0271		0.834	0.1	0.882	0.773
Awh	LHX6, LHX8	FBgn0013751	1.72497	0.803	1	0.827	0.136		0.836	0.234	0.862	1
Deaf1	DEAF1	FBgn0013799	20.0334	0.964	1.71e-08	0.824	0.146		0.836	0.0411	1.028	0.00587
Rel	NFKB1, NFKB2, REL, RELA, RELB	FBgn0014018	153.143	0.939	2.33e-06	0.823	0.0378		0.841	0.0764	1.01	0.000154
mirr	IRX1, IRX2, IRX3, IRX4, IRX5, IRX6	FBgn0014343	2.41074	0.801	1	0.823	0.754		0.834	0.521	0.809	1
Hr38	NR4A1, NR4A2, NR4A3	FBgn0014859	12.0063	0.844	1	0.825	0.231		0.838	0.173	0.864	1
Hr96	NR1H2, NR1H3, NR1H4, NR1I2, NR1I3, VDR	FBgn0015240	15.1426	1.021	0.00047	0.825	0.0625		0.838	0.109	0.893	0.0835
jumu	FOXD3, FOXD4, FOXE1, FOXG1, FOXH1, FOXI1, FOXI2, FOXI3, FOXJ1, FOXJ2, FOXJ3, FOXK1, FOXK2, FOXL1, FOXM1, FOXN1, FOXN2, FOXN4, FOXS1	FBgn0015396	1.58831	0.967	4.97e-09	0.833	0.0456		0.836	0.0486	0.901	0.0061
unpg	GBX1, GBX2, HOXA4, HOXA5, HOXA6, HOXA7, HOXB1, HOXB6, HOXB7, HOXB8, HOXC5, HOXC8, HOXD1, HOXD3, HOXD4, HOXD8, MEOX1, MEOX2, PDX1	FBgn0015561	2.93315	0.825	1	0.826	0.237		0.835	0.286	0.867	1
BEAF-32	NA	FBgn0015602	40.0478	0.873	0.726	0.828	0.088		0.838	0.0345	0.921	0.00174
Dref	ZBED1, ZBED4, ZBED6	FBgn0015664	13.1609	0.852	1	0.827	0.113		0.838	0.161	0.923	2.45e-07
ara	IRX1, IRX2, IRX3, IRX4, IRX5, IRX6	FBgn0015904	6.99484	0.794	1	0.823	0.803		0.834	0.531	0.823	1
caup	IRX1, IRX2, IRX3, IRX4, IRX5, IRX6	FBgn0015919	6.33408	0.794	1	0.823	0.754		0.834	0.444	0.823	1
vri	NFIL3, NFILZ	FBgn0016076	178.685	0.792	1	0.823	0.0777		0.838	0.146	0.829	1
Pdp1	DBP, HLF, TEF	FBgn0016694	234.259	0.785	1	0.823	0.288		0.836	0.295	0.824	1
Stat92E	STAT1, STAT2, STAT3, STAT4, STAT5A, STAT5B, STAT6	FBgn0016917	141.56	0.837	1	0.824	0.232		0.834	0.412	0.862	1
Max	MAX	FBgn0017578	50.7805	0.886	0.0353	0.825	0.301		0.84	0.104	0.882	0.827
toy	PAX2, PAX4, PAX5, PAX6	FBgn0019650	1.55842	0.942	0.0011	0.83	0.0966		0.835	0.124	0.877	1
Sp1	SP6, SP7, SP8, SP9	FBgn0020378	41.5373	0.95	3.65e-23	0.826	0.0381		0.835	0.0664	0.884	0.58
Rfx	RFX1, RFX2, RFX3, RFX4, RFX6	FBgn0020379	11.5176	1.005	0.000404	0.823	0.0296		0.838	0.0967	0.884	0.572
Rx	DRGX, RAX, RAX2	FBgn0020617	1.00267	0.814	1	0.824	0.0179		0.835	0.115	0.873	1
Ptx1	PITX1, PITX2, PITX3	FBgn0020912	2.31827	0.855	1	0.825	0.0248		0.836	0.083	0.895	0.0686
Xbp1	XBP1	FBgn0021872	510.865	0.893	0.0031	0.823	0.262		0.836	0.173	0.871	1
cyc	ARNT, ARNT2, ARNTL, ARNTL2	FBgn0023094	30.8664	0.893	0.00291	0.823	0.159		0.834	0.109	0.888	0.28
unc-4	UNCX	FBgn0024184	1.51488	1.155	0.00319	0.826	0.331		0.837	0.214	0.841	1
brk	NA	FBgn0024250	11.6024	1.116	1.24e-07	0.913	0.00579		0.836	0.175	0.895	0.0383
bbx	BBX	FBgn0024251	90.2668	0.798	1	0.824	0.255		0.834	0.152	0.836	1
NK7.1	NA	FBgn0024321	15.1309	0.819	1	0.825	0.372		0.84	0.109	0.856	1
Lim1	LHX1, LHX5	FBgn0026411	13.2099	0.819	1	0.826	0.283		0.834	0.161	0.886	0.413
Atf3	ATF3, BATF, BATF2, BATF3, FOS, FOSB, FOSL1, FOSL2, JDP2	FBgn0028550	35.0281	0.803	1	0.823	0.191		0.836	0.173	0.856	1
seq	NA	FBgn0028991	4.41483	0.898	0.00173	0.829	0.0681		0.837	0.0967	0.89	0.157
onecut	ONECUT1, ONECUT2, ONECUT3	FBgn0028996	11.1759	0.858	1	0.834	0.0456		0.838	0.173	0.909	0.00601
SoxN	SOX1, SOX10, SOX11, SOX12, SOX13, SOX14, SOX15, SOX17, SOX18, SOX2, SOX21, SOX3, SOX4, SOX7, SOX8, SOX9, SRY	FBgn0029123	4.55194	0.858	1	0.823	0.0167		0.834	0.183	0.882	0.793
CHES-1-like	FOXD1, FOXI1, FOXI2, FOXI3, FOXK1, FOXK2, FOXN2, FOXN3, FOXQ1	FBgn0029504	22.3322	0.995	1.39e-11	0.921	0.000379		0.838	0.036	0.89	0.184
CG11617	MKX	FBgn0031232	34.786	0.788	1	0.823	0.237		0.834	1	0.846	1
Mettl14	METTL14, METTL3	FBgn0032016	9.06744	0.897	0.000832	0.827	0.227		0.834	0.083	0.879	1
REPTOR-BP	CREBL2	FBgn0032202	198.811	0.821	1	0.825	0.191		0.835	0.32	0.841	1
YL-1	VPS72	FBgn0032321	20.285	0.922	1.63e-09	0.824	0.0214		0.834	0.153	0.887	0.35
Oli	BHLHE22, BHLHE23, NEUROG1, NEUROG2	FBgn0032651	2.86472	0.847	1	0.824	0.235		0.836	0.0325	1.183	0.000388
Sidpn	BHLHE40, BHLHE41, HES1, HES2, HES3, HES4, HES5, HEYL	FBgn0032741	2.99047	0.946	8.1e-05	0.827	0.15		0.835	0.266	0.878	1
CG12769	NA	FBgn0033252	7.82375	0.951	4.99e-07	0.832	0.0701		0.923	0.0137	0.969	0.00223
vis	MEIS2, MEIS3, PKNOX1, PKNOX2, TGIF1, TGIF2, TGIF2LX, TGIF2LY	FBgn0033748	1.61116	0.873	0.734	0.823	0.479		0.834	0.083	0.891	0.126
achi	MEIS2, MEIS3, PKNOX1, PKNOX2, TGIF1, TGIF2, TGIF2LX, TGIF2LY	FBgn0033749	8.26895	0.865	1	0.829	0.142		0.834	0.208	0.874	1
sug	GLIS2	FBgn0033782	23.1798	0.969	4.95e-14	0.823	0.117		0.834	0.118	0.934	0.00216
lms	NA	FBgn0034520	1.03121	0.808	1	0.824	0.477		0.837	0.21	0.868	1
maf-S	MAF, MAFA, MAFB, MAFF, MAFG, MAFK, NRL	FBgn0034534	161.271	0.838	1	0.824	0.438		0.836	0.0811	0.862	1
hng1	NA	FBgn0034599	14.3565	0.857	1	0.825	0.0824		0.835	0.391	0.859	1
pita	NA	FBgn0034878	19.3546	0.953	0.000317	0.824	0.0816		0.835	0.412	0.886	0.441
Kah	SCRT1, SCRT2	FBgn0035144	129.524	0.876	0.487	0.823	0.0966		0.834	0.454	0.882	0.765
CG12605	SCRT1, SCRT2	FBgn0035481	8.5614	1.072	0.000832	0.823	0.0225		0.834	0.234	0.858	1
Blimp-1	PRDM1, ZNF683	FBgn0035625	23.7251	0.873	0.712	0.824	0.291		0.836	0.201	0.87	1
CTCF	CTCF, CTCFL	FBgn0035769	14.3915	0.967	2.92e-07	0.83	0.0248		0.833	0.0836	0.924	0.00301
ERR	AR, ESR1, ESR2, ESRRA, ESRRB, ESRRG, NR3C1, NR3C2, PGR	FBgn0035849	25.2571	0.882	0.123	0.828	0.0759		0.835	0.109	0.88	0.993
CG4328	LMX1A, LMX1B	FBgn0036274	1.27416	0.804	1	0.825	0.399		0.834	0.083	0.876	1
toe	MIXL1, PAX3, PAX7	FBgn0036285	5.63421	0.801	1	0.823	0.366		0.834	0.259	0.851	1
CG10654	NA	FBgn0036294	8.75427	0.754	1	0.823	0.666		0.839	0.118	0.808	1
Fer1	PTF1A	FBgn0037475	5.99383	1.002	4e-12	0.865	0.00606		0.84	0.111	0.928	0.000802
nom	NA	FBgn0037617	8.33628	1.249	0.00287	0.884	0.0113		0.835	0.281	0.92	7.71e-05
M1BP	NA	FBgn0037621	19.2082	0.91	0.00131	0.823	0.38		0.834	0.471	0.892	0.107
sage	MESP1, MESP2, MSGN1	FBgn0037672	4.27935	0.828	1	0.823	0.237		0.835	0.477	0.843	1
CG8319	NA	FBgn0037722	5.29773	0.897	0.00146	0.826	0.144		0.835	0.118	0.874	1
GATAe	GATA1, GATA2, GATA3, GATA4, GATA5, GATA6	FBgn0038391	3.48308	0.849	1	0.825	0.417		0.834	0.194	0.876	1
CG17802	NA	FBgn0038549	4.06821	0.879	0.247	0.823	0.116		0.836	0.317	0.875	1
CG4424	NA	FBgn0038765	2.89702	1.083	0.00058	0.892	0.00844		0.834	0.107	0.953	0.00274
CG4360	NA	FBgn0038787	19.0852	0.786	1	0.823	0.331		0.833	0.261	0.823	1
TFAM	HMGB1, HMGB2, HMGB3, HMGB4, TFAM	FBgn0038805	60.8017	0.808	1	0.823	0.136		0.835	0.0473	0.866	1
dmrt93B	DMRT1, DMRT2, DMRT3, DMRTA1, DMRTA2, DMRTB1, DMRTC2	FBgn0038851	1.62633	0.925	2.78e-07	0.827	0.146		0.835	0.108	0.884	0.62
lmd	GLIS1, GLIS3, ZIC4, ZIC5	FBgn0039039	2.07347	0.984	4.7e-05	0.823	0.0701		0.835	0.217	0.933	0.00277
bigmax	MLX	FBgn0039509	46.003	0.904	0.00228	0.824	0.209		0.835	0.103	0.896	0.0226
ZIPIC	NA	FBgn0039740	8.85022	0.931	1.63e-14	0.827	0.246		0.84	0.109	0.891	0.142
Sox102F	SOX10, SOX11, SOX12, SOX13, SOX14, SOX15, SOX18, SOX3, SOX4, SOX5, SOX6, SOX7, SOX8, SOX9	FBgn0039938	28.6761	0.908	0.00175	0.824	0.164		0.834	0.161	0.866	1
HGTX	CDX4, DLX4, EMX1, EMX2, NKX6-1, NKX6-2, NKX6-3	FBgn0040318	1.99566	0.808	1	0.828	0.173		0.835	0.146	0.868	1
Dlip3	NA	FBgn0040465	3.46846	0.781	1	0.825	0.205		0.837	0.181	0.839	1
luna	KLF1, KLF12, KLF17, KLF18, KLF2, KLF3, KLF4, KLF5, KLF6, KLF7, KLF8	FBgn0040765	5.81723	1.023	0.000135	0.824	0.0216		0.835	0.0832	0.878	1
schlank	CERS2, CERS3, CERS4, CERS5, CERS6	FBgn0040918	35.0592	0.875	0.519	0.823	0.0992		0.899	0.0211	0.863	1
exex	HOXA2, HOXA4, HOXA5, HOXA6, HOXA7, HOXB2, HOXB4, HOXB5, HOXB6, HOXB7, HOXB8, HOXC4, HOXC5, HOXC6, HOXC8, HOXD4, HOXD8, MNX1	FBgn0041156	3.61401	0.807	1	0.823	0.458		0.834	0.173	0.87	1
Sox21b	SOX1, SOX10, SOX11, SOX12, SOX13, SOX14, SOX15, SOX17, SOX18, SOX2, SOX21, SOX3, SOX4, SOX7, SOX8, SOX9, SRY	FBgn0042630	3.22802	0.787	1	0.823	0.493		0.833	0.083	0.832	1
NfI	NFIA, NFIB, NFIC, NFIX	FBgn0042696	51.6954	0.898	0.000415	0.826	0.0688		0.833	0.083	0.881	0.869
Chrac-14	POLE3	FBgn0043002	12.5791	0.914	0.000337	0.823	0.337		0.833	0.379	0.88	0.99
cbt	KLF10, KLF11	FBgn0043364	58.6354	0.928	1.72e-13	0.824	0.028		0.834	0.0967	0.886	0.442
CG12219	NA	FBgn0043796	12.4523	0.907	8.29e-05	0.825	0.148		0.835	0.158	0.889	0.239
gem	TFCP2, TFCP2L1, UBP1	FBgn0050011	103.623	0.933	4.26e-07	0.83	0.0568		0.876	0.0152	0.893	0.0691
CG31388	NA	FBgn0051388	7.63849	0.926	4.02e-07	0.824	0.0777		0.836	0.159	0.877	1
Drgx	DRGX, RAX, RAX2	FBgn0085369	5.53081	0.782	1	0.823	0.15		0.834	0.0664	0.841	1
CG34367	SHOX, SHOX2	FBgn0085396	2.51409	0.77	1	0.824	0.0749		0.834	0.192	0.842	1
nub	POU2F1, POU2F2, POU2F3	FBgn0085424	6.65118	0.802	1	0.823	0.105		0.835	0.146	0.87	1
vvl	POU2F2, POU3F1, POU3F2, POU3F3, POU3F4, POU4F1, POU4F2, POU4F3, POU5F1, POU5F1B, POU5F2	FBgn0086680	58.9192	0.831	1	0.824	0.041		0.836	0.115	0.885	0.47
cwo	BHLHE40, BHLHE41, HELT, HES1, HES2, HES3, HES6, HES7, HEY1, HEY2, HEYL	FBgn0259938	38.0904	0.943	6.89e-20	0.825	0.0271		0.834	0.0429	0.89	0.189
dl	NFKB1, NFKB2, REL, RELA, RELB	FBgn0260632	85.5318	0.854	1	0.828	0.192		0.834	0.081	0.875	1
Antp	GBX1, GBX2, GSX1, HOXA2, HOXA4, HOXA5, HOXA6, HOXA7, HOXA9, HOXB1, HOXB2, HOXB4, HOXB5, HOXB6, HOXB7, HOXB8, HOXB9, HOXC4, HOXC5, HOXC6, HOXC8, HOXC9, HOXD1, HOXD11, HOXD3, HOXD4, HOXD8, HOXD9, MEOX1, MEOX2, MNX1, PDX1	FBgn0260642	22.8359	0.791	1	0.823	0.499		0.84	0.083	0.857	1
Hr39	NR5A1, NR5A2, NR6A1	FBgn0261239	8.72651	0.868	1	0.825	0.0826		0.839	0.124	0.869	1
SREBP	SREBF1, SREBF2	FBgn0261283	205.262	0.951	0.00147	0.83	0.116		0.835	0.0716	0.92	4.04e-05
vnd	NKX2-1, NKX2-2, NKX2-3, NKX2-4, NKX2-5, NKX2-6, NKX2-8	FBgn0261930	3.5224	0.839	1	0.823	0.0964		0.835	0.0906	0.87	1
TfAP-2	TFAP2A, TFAP2B, TFAP2C, TFAP2D, TFAP2E	FBgn0261953	2.08867	0.958	6.77e-24	0.827	0.0227		0.839	0.0345	1.121	0.000892
mid	EOMES, MGA, TBR1, TBX1, TBX10, TBX15, TBX18, TBX19, TBX2, TBX20, TBX21, TBX22, TBX3, TBX4, TBX5, TBX6, TBXT	FBgn0261963	9.80231	0.868	1	0.825	0.38		0.836	0.12	0.859	1
FoxP	FOXP1, FOXP2, FOXP3, FOXP4	FBgn0262477	5.06884	0.763	1	0.823	0.329		0.834	0.083	0.807	1
dati	NA	FBgn0262636	7.69314	0.74	1	0.823	0.479		0.829	0.124	0.81	1
cnc	NFE2, NFE2L1, NFE2L2, NFE2L3	FBgn0262975	142.561	0.851	1	0.824	0.289		0.836	0.0444	1.052	9.31e-05
BtbVII	BTBD18	FBgn0263108	55.196	1.331	0.00287	0.823	0.03		0.834	0.0307	1.023	0.00393
Atf-2	ATF2, ATF7, CREB5	FBgn0265193	8.3862	0.834	1	0.823	0.179		0.836	0.0513	0.862	1
CrebB	ATF1, CREB1, CREM	FBgn0265784	51.883	0.826	1	0.826	0.0701		0.838	0.0985	0.85	1
rn	ZNF362	FBgn0267337	3.03516	0.752	1	0.823	0.611		0.835	0.144	0.797	1
da	TCF12, TCF3, TCF4	FBgn0267821	33.0066	0.966	6.37e-05	0.83	0.0271		0.835	0.203	0.912	0.000265
ap	LHX2, LHX9	FBgn0267978	17.3075	0.795	1	0.823	0.22		0.838	0.153	0.853	1
br	BTBD18	FBgn0283451	2.68488	0.794	1	0.829	0.142		0.835	0.083	0.871	1
scro	NKX2-1, NKX2-2, NKX2-3, NKX2-4, NKX2-5, NKX2-6, NKX2-8, NKX3-1, NKX3-2	FBgn0287186	1.72778	0.897	0.00166	0.824	0.0964		0.837	0.0546	0.878	1
