## Supplemental Table S4 for "Knockout of *Hsp70* genes significantly affects locomotion speed and gene expression in leg skeletal muscles of *Drosophila melanogaster*"

### Sheet: ReadMe
Results of transcription factor binding site enrichment analysis
Predicted transcription factors for:
w1118 after chronic exercise training (24 h after the last exercise bout)	No significant enrichment
Hsp70- after chronic exercise training (24 h after the last exercise bout)	No significant enrichment
w1118 immediately after a single exercise bout
Hsp70- immediately after a single exercise bout	No significant enrichment

### Sheet: TFs (w1118, single exercise)
BACK				Transcription factors associated with DOWN-regulated mRNAs					Transcription factors associated with UP-regulated mRNAs
Transcription Factor	Human’s orthologs	Gene ID/s	mRNA expression, TPM	FEadj for binding site frequency	Site FDR (Binominal test)	FEadj for sequence number	Sequence number FDR (Fisher's test)	Predicted TF	FEadj for binding site frequency	Site FDR (Binominal test)	FEadj for sequence number	Sequence number FDR (Fisher's test)	Predicted TF
CrebA	CREB3, CREB3L1, CREB3L2, CREB3L3, CREB3L4	FBgn0004396	16.6467	1.21667	0.000928493	1.11556	0.00799161	x	1.55149	1.54435e-05	1.26154	0.00576223	x
Mad	SMAD1, SMAD2, SMAD3, SMAD5, SMAD9	FBgn0011648	38.1184	1.34577	5.53641e-08	1.04658	0.00132344	x	1.43196	1.29012e-19	1.00627	8.39507e-05	x
Atf6	ATF6, ATF6B	FBgn0033010	32.4642	1.18208	0.000565566	1.18088	0.002356	x	1.32182	9.48495e-05	1.08902	0.00726137	x
CG12769	NA	FBgn0033252	7.82375	1.52548	0.000643873	1.48626	0.00695563	x	1.35942	1.27671e-06	1.28473	2.79334e-05	x
nom	NA	FBgn0037617	8.33628	1.26456	0.000710591	1.08293	0.00695563	x	1.11622	6.78911e-56	1.01274	0.00033514	x
cwo	BHLHE40, BHLHE41, HELT, HES1, HES2, HES3, HES6, HES7, HEY1, HEY2, HEYL	FBgn0259938	38.0904	1.33783	0.000406575	1.22773	0.002356	x	1.26075	5.17323e-05	1.13268	0.00552269	x
Hsf	HSF1, HSF2, HSF4, HSF5, HSFX1, HSFX2, HSFX3, HSFX4, HSFY1, HSFY2	FBgn0001222	30.7142	0.798355	6.17415e-06	0.648165	0.0308595		2.04675	0.000396105	2.11041	0.000954711	x
kay	FOS, FOSB, FOSL1, FOSL2	FBgn0001297	247.322	0.69841	1	0.644761	0.503446		1.53492	4.82472e-08	1.24638	0.000400663	x
kn	EBF1, EBF2, EBF3, EBF4	FBgn0001319	1.32351	0.899127	3.15704e-06	0.673889	0.030876		1.38644	6.91402e-11	1.12362	0.000372391	x
z	NA	FBgn0004050	16.4918	0.987602	0.00281785	0.691704	0.0582934		1.2021	0.000185643	1.07624	0.00153729	x
Ets21C	ERG, FEV, FLI1	FBgn0005660	5.39811	0.912638	8.44509e-05	0.657781	0.420243		1.05878	0.00252789	1.02282	0.00515892	x
Dif	NFKB1, NFKB2, REL, RELA, RELB	FBgn0011274	91.5325	0.971908	0.000444869	0.644501	0.0308595		2.12289	0.000183751	2.29169	0.000400663	x
Trl	BTBD18	FBgn0013263	62.6801	1.1382	6.768e-06	0.978905	0.0117346		1.77387	7.37487e-07	1.43293	8.39507e-05	x
Rel	NFKB1, NFKB2, REL, RELA, RELB	FBgn0014018	153.143	0.947093	5.53641e-08	0.659821	0.36235		1.51156	2.4783e-06	1.28666	0.00134112	x
brk	NA	FBgn0024250	11.6024	1.17098	2.36455e-21	0.961281	0.00695563		1.28218	1.94111e-43	1.28535	2.25726e-05	x
CHES-1-like	FOXD1, FOXI1, FOXI2, FOXI3, FOXK1, FOXK2, FOXN2, FOXN3, FOXQ1	FBgn0029504	22.3322	1.0884	1.07332e-06	0.65441	0.0228918		1.28835	6.42126e-16	1.029	0.000186246	x
sug	GLIS2	FBgn0033782	23.1798	1.03911	5.87142e-08	0.658324	0.0290636		1.10951	3.7959e-06	1.11918	0.000186246	x
TfAP-2	TFAP2A, TFAP2B, TFAP2C, TFAP2D, TFAP2E	FBgn0261953	2.08867	1.13435	0.000173353	0.914641	0.00695563		1.7142	8.64438e-08	1.35448	9.04186e-06	x
Adf1	NA	FBgn0284249	32.0112	1.72206	2.77674e-06	0.65751	0.0259909		1.70386	2.8244e-17	1.21753	2.25726e-05	x
h	BHLHE40, BHLHE41, HES1, HES2, HES3, HES4, HEYL	FBgn0001168	110.242	2.01714	0.000522608	2.08083	0.000213228	x	1.13706	5.46972e-10	0.833708	0.00139381
E(spl)m3-HLH	BHLHE40, BHLHE41, HELT, HES1, HES2, HES3, HES4, HES5, HES6, HES7, HEY1, HEY2, HEYL	FBgn0002609	2.98235	1.08598	0.00072498	1.11724	0.0138917	x	1.07359	1.01739e-06	0.912901	0.00240266
E(spl)mbeta-HLH	BHLHE40, BHLHE41, HELT, HES1, HES2, HES3, HES4, HES5, HES6, HES7, HEY1, HEY2, HEYL	FBgn0002733	17.9996	1.16866	5.08383e-06	1.0618	0.0037331	x	1.10245	1.26848e-10	0.948754	0.00240266
Deaf1	DEAF1	FBgn0013799	20.0334	1.30179	0.00302144	1.30451	0.00574109	x	1.22475	0.000441214	0.844439	0.00208239
Sidpn	BHLHE40, BHLHE41, HES1, HES2, HES3, HES4, HES5, HEYL	FBgn0032741	2.99047	1.4931	0.000134973	1.36343	0.00319925	x	1.07388	1.80091e-26	0.84049	0.00536439
abd-A	HOXA2, HOXA4, HOXA5, HOXA6, HOXA7, HOXB2, HOXB4, HOXB5, HOXB6, HOXB7, HOXB8, HOXC4, HOXC5, HOXC6, HOXC8, HOXD4, HOXD8, MNX1	FBgn0000014	2.19496	0.624096	1	0.64988	0.578784		0.6244	1	0.714679	0.565732
Abd-B	HOXA10, HOXA11, HOXA9, HOXB8, HOXB9, HOXC10, HOXC11, HOXC8, HOXC9, HOXD10, HOXD11, HOXD8, HOXD9	FBgn0000015	1.25273	0.842063	0.00290915	0.656834	0.0582934		0.862721	0.00198673	0.71497	0.0166331
al	ALX1, ALX3, ALX4, ARX, DRGX, ISX, RAX, RAX2	FBgn0000061	2.9806	0.593153	1	0.653874	0.578784		0.541304	1	0.713372	0.570997
aop	ETV6, ETV7	FBgn0000097	22.0577	0.845267	0.00270152	0.646458	0.293504		0.950083	0.00149395	0.716282	0.00812634
ash2	ASH2L	FBgn0000139	27.8597	0.563531	1	0.644501	0.578784		0.562301	1	0.711493	0.593771
Dll	DLX1, DLX2, DLX3, DLX4, DLX5, DLX6	FBgn0000157	39.4385	0.590459	1	0.646851	0.578784		0.601161	1	0.712359	0.553583
btd	NA	FBgn0000233	3.24782	1.03104	3.63015e-12	0.679194	0.0576429		1.10388	1.9653e-44	0.865295	0.00303443
cad	CDX1, CDX2, CDX4, DLX4, EMX1, EMX2, NKX6-1, NKX6-2, NKX6-3	FBgn0000251	3.97681	0.606414	1	0.650145	0.578784		0.60907	1	0.714533	0.566545
Cf2	NA	FBgn0000286	74.7072	1.22424	8.44509e-05	0.645022	0.481799		0.565995	1	0.710486	0.612388
crc	ATF4, ATF5	FBgn0000370	718.323	0.747722	0.186831	0.656294	0.334281		0.868417	0.00137809	0.713807	0.145075
D	SOX1, SOX10, SOX11, SOX12, SOX13, SOX14, SOX15, SOX17, SOX18, SOX2, SOX21, SOX3, SOX4, SOX7, SOX8, SOX9, SRY	FBgn0000411	7.02872	0.613738	1	0.644501	0.578784		0.639176	1	0.711349	0.570997
Hr3	RORA, RORB, RORC	FBgn0000448	4.33153	0.994595	0.00178695	0.673889	0.0181577		0.995959	7.75158e-07	0.723066	0.250388
Dr	MSX1, MSX2	FBgn0000492	8.99385	0.601461	1	0.645152	1		0.624972	1	0.710055	0.366186
Eip74EF	ELF1, ELF2, ELF4	FBgn0000567	7.15071	0.883056	0.00132638	0.64777	0.184279		0.886228	3.43531e-06	0.713952	0.0115869
Eip75B	NR1D1, NR1D2, PPARA, PPARD, PPARG	FBgn0000568	41.356	0.711233	1	0.655216	0.563029		0.763671	1	0.710486	0.565732
ems	CDX1, CDX4, DLX4, EMX1, EMX2, NKX6-1, NKX6-2, NKX6-3	FBgn0000576	12.1484	0.594673	1	0.658188	0.491141		0.616464	1	0.713662	0.430995
exd	MEIS1, MEIS2, MEIS3, PBX1, PBX2, PBX3, PBX4, PKNOX1, PKNOX2	FBgn0000611	80.28	0.64388	1	0.649748	0.578784		0.661082	1	0.711638	0.571857
eyg	MIXL1, PAX3, PAX7	FBgn0000625	3.16129	0.581993	1	0.644501	0.578784		0.580535	1	0.708479	0.580168
fkh	FOXA1, FOXA2, FOXA3	FBgn0000659	11.2406	0.603931	1	0.656564	0.434418		0.570469	1	0.710486	0.570997
grn	GATA1, GATA2, GATA3, GATA4, GATA5, GATA6	FBgn0001138	6.50184	0.697666	1	0.65441	0.428606		0.720207	1	0.714533	0.562134
gt	DBP, HLF, TEF	FBgn0001150	1.00202	0.615212	1	0.646328	0.578784		0.649496	1	0.711638	0.580168
hb	IKZF5, REST	FBgn0001180	6.63473	0.587324	1	0.646458	0.649745		0.559272	1	0.708908	0.65575
her	NA	FBgn0001185	17.1761	0.992971	0.00216675	0.917728	0.0138917		1.08794	2.24112e-06	0.726657	0.0149902
hth	MEIS1, MEIS2, MEIS3, MEIS3P1, MEIS3P2, PBX1, PBX2, PBX3, PBX4, PKNOX1, PKNOX2, TGIF1, TGIF2	FBgn0001235	48.4449	0.735949	0.655672	0.644891	0.578784		0.818484	0.00297748	0.720692	0.31053
inv	EN1, EN2	FBgn0001269	2.19666	0.562544	1	0.64424	0.524118		0.548788	1	0.709911	0.587978
Jra	JUN, JUNB, JUND	FBgn0001291	69.3994	0.65993	1	0.646851	0.578784		1.88424	1.83091e-05	0.713082	0.0107708
kni	NA	FBgn0001320	17.3989	0.710333	1	0.65751	0.24726		0.762412	1	0.711061	0.113391
knrl	NA	FBgn0001323	9.67747	0.718953	1	0.652938	0.275472		0.768875	1	0.716574	0.31053
crp	TFAP4	FBgn0001994	34.7005	0.824089	9.71029e-06	0.669648	0.237265		0.925315	2.05326e-11	0.714824	0.257352
Lim3	LHX3, LHX4	FBgn0002023	2.46949	0.606934	1	0.650145	0.255254		0.621775	1	0.713517	0.570997
pho	YY1, YY2, ZFP42	FBgn0002521	44.6411	0.878884	4.47601e-05	0.670633	0.0986661		1.27661	8.3243e-05	0.714679	0.0710452
Lam	LMNA, LMNB1, LMNB2	FBgn0002525	32.9641	0.537713	1	0.648428	0.64027		0.511484	1	0.713807	0.570997
sens	GFI1, GFI1B	FBgn0002573	1.9699	0.667156	1	0.648296	0.184279		0.677399	1	0.712793	0.571857
Myb	MYB, MYBL1, MYBL2, SNAPC4	FBgn0002914	31.0014	0.713365	1	0.645805	0.524118		0.799237	0.1152	0.712504	0.303798
nau	MYF5, MYF6, MYOD1, MYOG	FBgn0002922	20.3681	0.842615	0.000119198	0.649351	0.577771		1.03635	2.17412e-06	0.731043	0.051724
slou	NKX1-1, NKX1-2	FBgn0002941	2.11144	0.606536	1	0.645152	0.581328		0.624941	1	0.709051	0.570997
odd	OSR1, OSR2	FBgn0002985	3.00478	1.15315	0.000264476	0.649748	0.196627		1.19736	0.00110203	0.717599	0.0562655
ovo	OVOL1, OVOL2, OVOL3	FBgn0003028	7.69778	1.03344	0.000610048	0.650542	0.0228918		0.841153	0.0011041	0.721729	0.285489
pnr	GATA1, GATA2, GATA3, GATA4, GATA5, GATA6	FBgn0003117	2.57439	0.700686	1	0.652671	0.0790978		0.761363	1	0.724259	0.221745
pnt	ETS1, ETS2, ETV2, GABPA	FBgn0003118	19.49	0.946628	0.000353786	0.656429	0.108282		1.20648	0.000743217	0.900655	0.000618401
Poxm	PAX1, PAX9	FBgn0003129	14.557	0.742365	0.348726	0.646458	0.536022		0.812674	0.00684519	0.709195	0.368097
Scr	GBX1, GBX2, GSX1, HOXA2, HOXA4, HOXA5, HOXA6, HOXA7, HOXA9, HOXB1, HOXB2, HOXB4, HOXB5, HOXB6, HOXB7, HOXB8, HOXB9, HOXC4, HOXC5, HOXC6, HOXC8, HOXC9, HOXD1, HOXD11, HOXD3, HOXD4, HOXD8, HOXD9, MEOX1, MEOX2, MNX1, PDX1	FBgn0003339	16.8566	0.610089	1	0.649351	0.578784		0.63811	1	0.711493	0.570997
sd	TEAD1, TEAD2, TEAD3, TEAD4	FBgn0003345	49.5247	0.73045	0.972919	0.656159	0.169783		0.890529	0.00209102	0.716721	0.133414
slp1	FOXC1, FOXC2, FOXD1, FOXD2, FOXD3, FOXD4, FOXD4L1, FOXD4L3, FOXD4L4, FOXD4L5, FOXD4L6, FOXE1, FOXE3, FOXF1, FOXG1, FOXH1, FOXI1, FOXI2, FOXI3, FOXJ1, FOXJ2, FOXJ3, FOXK1, FOXK2, FOXL1, FOXL2, FOXM1, FOXQ1, FOXS1	FBgn0003430	6.65311	0.613998	1	0.653472	0.578784		0.600439	1	0.710198	0.570997
sn	FSCN1, FSCN2, FSCN3	FBgn0003447	4.48487	0.852663	8.34844e-09	0.661187	0.31949		0.89778	4.83742e-11	0.718774	0.216115
so	SIX1, SIX2, SIX3, SIX6	FBgn0003460	9.79763	0.993855	0.0023985	0.649748	0.571888		0.960506	0.00173289	0.847592	0.00676651
srp	GATA1, GATA2, GATA3, GATA4, GATA5, GATA6, ZGLP1	FBgn0003507	38.2809	0.681609	1	0.649219	0.097582		0.737937	1	0.716867	0.0635332
Sry-beta	NA	FBgn0003511	8.52961	0.817949	7.91754e-07	0.645674	0.578784		0.907373	3.70625e-05	0.708908	0.250388
Sry-delta	NA	FBgn0003512	13.4899	0.687474	1	0.647902	0.575468		0.744535	1	0.723811	0.232146
su(Hw)	NA	FBgn0003567	18.6983	0.729446	1	0.648428	0.424053		0.743614	1	0.720101	0.331457
ttk	BTBD18	FBgn0003870	44.3543	1.20829	5.35312e-05	0.885704	0.00706803		1.10951	5.33451e-06	0.735175	0.00965731
tup	ISL1, ISL2	FBgn0003896	1.67141	0.588032	1	0.646328	0.578784		0.600154	1	0.709481	0.253873
Ubx	HOXA2, HOXA4, HOXA5, HOXA6, HOXA7, HOXB2, HOXB4, HOXB5, HOXB6, HOXB7, HOXB8, HOXC4, HOXC5, HOXC6, HOXC8, HOXD4, HOXD8, MNX1	FBgn0003944	10.9057	0.609527	1	0.647114	0.536022		0.632152	1	0.71207	0.0204908
usp	NR2F2, NR2F6, RXRA, RXRB, RXRG	FBgn0003964	32.0895	0.919684	1.97821e-07	0.66546	0.2289		0.98161	2.96135e-09	0.717599	0.160252
bs	SRF	FBgn0004101	11.4225	0.783996	0.000688418	0.64672	0.536022		0.830102	5.1339e-05	0.735945	0.031957
ct	CUX1, CUX2	FBgn0004198	10.6978	0.691178	1	0.648296	0.139954		0.692191	1	0.708622	0.557987
pdm2	POU2F1, POU2F2, POU2F3	FBgn0004394	1.57641	0.625381	1	0.675744	0.163282		0.631219	1	0.711061	0.571474
slp2	FOXC1, FOXC2, FOXD1, FOXD2, FOXD3, FOXD4, FOXD4L1, FOXD4L3, FOXD4L4, FOXD4L5, FOXD4L6, FOXE1, FOXE3, FOXF1, FOXG1, FOXH1, FOXI1, FOXI2, FOXI3, FOXJ1, FOXJ2, FOXJ3, FOXK1, FOXK2, FOXL1, FOXL2, FOXM1, FOXQ1, FOXS1	FBgn0004567	2.42806	0.573067	1	0.646328	0.628462		0.558077	1	0.710055	0.566545
Su(H)	RBPJ, RBPJL	FBgn0004837	19.6042	0.731052	0.936285	0.647114	0.0899604		0.82479	0.00212193	0.722174	0.0494562
B-H2	BARHL1, BARHL2, BARX1, BARX2	FBgn0004854	4.28081	0.639002	1	0.650145	0.578784		0.650427	1	0.713372	0.448376
ci	GLI1, GLI2, GLI3	FBgn0004859	18.0666	0.932249	0.000345587	0.670492	0.17895		1.01012	2.96135e-09	0.942906	2.13682e-05
scrt	SCRT1, SCRT2	FBgn0004880	10.8708	0.73922	0.476775	0.657781	0.115776		0.902313	0.00030413	0.709051	0.0415805
sob	OSR1, OSR2	FBgn0004892	2.02291	0.800563	0.00112184	0.656024	0.508903		0.90149	5.09944e-06	0.713082	0.0962176
bowl	OSR1, OSR2	FBgn0004893	21.3802	0.779311	0.00170935	0.647507	0.0308595		0.894949	1.68367e-07	0.716282	0.0791533
fd96Ca	FOXA3, FOXB1, FOXB2	FBgn0004897	1.12931	0.597898	1	0.653205	0.578784		0.565106	1	0.711638	0.570997
Hnf4	HNF4A, HNF4G, RXRG	FBgn0004914	72.7104	0.994858	0.00209356	0.947486	0.00319925		0.894529	3.11569e-05	0.716428	0.120506
ey	MIXL1, PAX2, PAX3, PAX4, PAX5, PAX6, PAX7	FBgn0005558	1.32471	0.622386	1	0.650277	0.558829		0.637051	1	0.713517	0.570997
sv	MIXL1, PAX2, PAX3, PAX5, PAX6, PAX7, PAX8	FBgn0005561	11.7066	0.769065	0.00477462	0.658731	0.395364		0.871491	4.2499e-12	0.713952	0.0607169
Sox14	SOX1, SOX10, SOX11, SOX12, SOX13, SOX14, SOX15, SOX17, SOX18, SOX2, SOX21, SOX3, SOX30, SOX4, SOX5, SOX6, SOX7, SOX8, SOX9, SRY	FBgn0005612	24.3488	0.788583	0.000710591	0.648428	0.536022		0.849713	8.06882e-06	0.722322	0.0576874
Sox15	SOX1, SOX10, SOX11, SOX12, SOX13, SOX14, SOX15, SOX17, SOX18, SOX2, SOX21, SOX3, SOX4, SOX7, SOX8, SOX9, SRY	FBgn0005613	12.9421	0.620811	1	0.652404	0.578784		0.655543	1	0.708908	0.250667
slbo	CEBPA, CEBPB, CEBPD, CEBPE, CEBPG	FBgn0005638	4.57895	0.638179	1	0.65094	0.558829		0.645844	1	0.709624	0.419629
Ets65A	ERG, FEV, FLI1	FBgn0005658	4.00022	0.834486	8.34844e-09	0.654678	0.201995		1.01213	0.00102771	0.931149	0.00253735
Ets98B	SPDEF, SPI1, SPIB, SPIC	FBgn0005659	21.6683	0.959413	0.000100629	0.653339	0.231164		1.10405	6.42662e-06	0.893994	0.00310773
Aef1	NA	FBgn0005694	25.3175	1.17439	0.00130252	0.644761	0.533977		0.648674	1	0.708622	0.571452
E5	CDX1, CDX4, DLX4, EMX1, EMX2, NKX6-1, NKX6-2, NKX6-3, NOTO, VAX2	FBgn0008646	6.67926	0.598894	1	0.652404	0.578784		0.619066	1	0.71497	0.56177
lbl	LBX1, LBX2	FBgn0008651	12.5303	0.592092	1	0.652938	0.578784		0.603165	1	0.712359	0.570997
repo	ISX	FBgn0011701	18.1689	0.578646	1	0.647639	0.58022		0.599503	1	0.71716	0.445743
B-H1	BARHL1, BARHL2, BARX1, BARX2	FBgn0011758	4.88273	0.673646	1	0.658188	0.491141		0.700437	1	0.717453	0.161979
klu	NA	FBgn0013469	6.03203	0.981266	2.36455e-21	0.771542	0.0154085		1.14632	2.04512e-24	0.873852	0.000186246
Awh	LHX6, LHX8	FBgn0013751	1.72497	0.587111	1	0.649351	0.578784		0.599524	1	0.711638	0.580168
mirr	IRX1, IRX2, IRX3, IRX4, IRX5, IRX6	FBgn0014343	2.41074	0.616291	1	0.648824	0.578784		0.646648	1	0.708908	0.642603
Hr38	NR4A1, NR4A2, NR4A3	FBgn0014859	12.0063	0.686092	1	0.651738	0.578784		0.722147	1	0.709338	0.571474
Hr96	NR1H2, NR1H3, NR1H4, NR1I2, NR1I3, VDR	FBgn0015240	15.1426	1.10348	0.000587597	0.648296	0.0379524		0.936455	2.47053e-12	0.892816	0.000622101
jumu	FOXD3, FOXD4, FOXE1, FOXG1, FOXH1, FOXI1, FOXI2, FOXI3, FOXJ1, FOXJ2, FOXJ3, FOXK1, FOXK2, FOXL1, FOXM1, FOXN1, FOXN2, FOXN4, FOXS1	FBgn0015396	1.58831	0.918204	1.55408e-07	0.669648	0.0308595		1.15313	6.41248e-05	0.82036	0.00177353
unpg	GBX1, GBX2, HOXA4, HOXA5, HOXA6, HOXA7, HOXB1, HOXB6, HOXB7, HOXB8, HOXC5, HOXC8, HOXD1, HOXD3, HOXD4, HOXD8, MEOX1, MEOX2, PDX1	FBgn0015561	2.93315	0.616845	1	0.653339	0.558829		0.643602	1	0.710773	0.381275
BEAF-32	NA	FBgn0015602	40.0478	0.70963	1	0.653205	0.578784		0.76661	1	0.719511	0.349064
Dref	ZBED1, ZBED4, ZBED6	FBgn0015664	13.1609	0.694726	1	0.648955	0.580412		0.76107	1	0.715552	0.534174
ara	IRX1, IRX2, IRX3, IRX4, IRX5, IRX6	FBgn0015904	6.99484	0.640291	1	0.648824	0.578784		0.649567	1	0.708336	0.642603
caup	IRX1, IRX2, IRX3, IRX4, IRX5, IRX6	FBgn0015919	6.33408	0.640291	1	0.648824	0.578784		0.649567	1	0.708336	0.642603
vri	NFIL3, NFILZ	FBgn0016076	178.685	0.597109	1	0.644631	0.605881		0.61225	1	0.710486	0.570997
Pdp1	DBP, HLF, TEF	FBgn0016694	234.259	0.588659	1	0.645413	0.692924		0.602218	1	0.710917	0.570997
Stat92E	STAT1, STAT2, STAT3, STAT4, STAT5A, STAT5B, STAT6	FBgn0016917	141.56	0.668925	1	0.662973	0.2289		0.669749	1	0.710773	0.498048
Max	MAX	FBgn0017578	50.7805	1.32249	0.000303114	0.667687	0.0214263		0.860542	0.000379549	0.71497	0.0282328
toy	PAX2, PAX4, PAX5, PAX6	FBgn0019650	1.55842	0.838481	9.61674e-06	0.659684	0.196835		0.929208	9.06426e-05	0.721284	0.0583064
dve	SATB1, SATB2	FBgn0020307	4.13319	0.673012	1	0.654008	0.334281		0.715018	1	0.716282	0.297392
Sp1	SP6, SP7, SP8, SP9	FBgn0020378	41.5373	0.995764	2.104e-16	0.647376	0.0790978		1.07317	2.0335e-19	0.725006	0.0695131
Rfx	RFX1, RFX2, RFX3, RFX4, RFX6	FBgn0020379	11.5176	0.722465	1	0.66699	0.277817		0.806509	0.0290419	0.714824	0.562134
Rx	DRGX, RAX, RAX2	FBgn0020617	1.00267	0.605732	1	0.65041	0.578784		0.635264	1	0.712793	0.578847
Ptx1	PITX1, PITX2, PITX3	FBgn0020912	2.31827	0.695998	1	0.654544	0.575801		0.74822	1	0.709481	0.0391274
Xbp1	XBP1	FBgn0021872	510.865	0.85499	5.99906e-07	0.662973	0.0604122		0.932418	0.000433011	0.712938	0.0145624
cyc	ARNT, ARNT2, ARNTL, ARNTL2	FBgn0023094	30.8664	0.76181	0.0197593	0.646458	0.108282		1.08715	0.00267225	0.709338	0.067516
unc-4	UNCX	FBgn0024184	1.51488	0.577754	1	0.653874	0.578784		0.58553	1	0.711061	0.570997
bbx	BBX	FBgn0024251	90.2668	0.594788	1	0.644501	0.589917		0.619389	1	0.711061	0.570997
NK7.1	NA	FBgn0024321	15.1309	0.62841	1	0.649616	0.578784		0.624174	1	0.714243	0.570997
Lim1	LHX1, LHX5	FBgn0026411	13.2099	0.624094	1	0.645543	0.616256		0.654255	1	0.715407	0.541634
Atf3	ATF3, BATF, BATF2, BATF3, FOS, FOSB, FOSL1, FOSL2, JDP2	FBgn0028550	35.0281	0.63267	1	0.64777	0.590926		1.4207	0.0007079	0.711205	0.024302
seq	NA	FBgn0028991	4.41483	0.800525	0.00161156	0.670351	0.0308595		0.87602	1.31213e-05	0.894815	0.000513617
onecut	ONECUT1, ONECUT2, ONECUT3	FBgn0028996	11.1759	0.673309	1	0.653472	0.578784		0.698613	1	0.712938	0.571857
SoxN	SOX1, SOX10, SOX11, SOX12, SOX13, SOX14, SOX15, SOX17, SOX18, SOX2, SOX21, SOX3, SOX4, SOX7, SOX8, SOX9, SRY	FBgn0029123	4.55194	0.714623	1	0.648033	0.536022		0.767998	1	0.71063	0.209621
CG11617	MKX	FBgn0031232	34.786	0.600701	1	0.646983	0.649745		0.5847	1	0.708908	0.823204
Mettl14	METTL14, METTL3	FBgn0032016	9.06744	0.771501	0.00316159	0.665599	0.299804		0.896482	1.31902e-07	0.712504	0.277793
REPTOR-BP	CREBL2	FBgn0032202	198.811	0.662022	1	0.645282	0.578784		1.33971	0.00111521	0.712215	0.0473344
YL-1	VPS72	FBgn0032321	20.285	1.24775	0.000534401	0.686055	0.0169081		0.970013	8.14132e-11	0.817075	0.00426991
Oli	BHLHE22, BHLHE23, NEUROG1, NEUROG2	FBgn0032651	2.86472	0.678656	1	0.647245	0.17895		0.708517	1	0.708622	0.290936
vis	MEIS2, MEIS3, PKNOX1, PKNOX2, TGIF1, TGIF2, TGIF2LX, TGIF2LY	FBgn0033748	1.61116	0.738019	0.531697	0.651073	0.578784		0.821334	0.00336028	0.720692	0.31053
achi	MEIS2, MEIS3, PKNOX1, PKNOX2, TGIF1, TGIF2, TGIF2LX, TGIF2LY	FBgn0033749	8.26895	0.750893	0.121241	0.648165	0.536022		1.08366	0.000143501	0.719658	0.0209323
lms	NA	FBgn0034520	1.03121	0.602104	1	0.646328	0.665145		0.624826	1	0.710773	0.334872
maf-S	MAF, MAFA, MAFB, MAFF, MAFG, MAFK, NRL	FBgn0034534	161.271	0.671469	1	0.658731	0.481799		0.695541	1	0.709481	0.445743
hng1	NA	FBgn0034599	14.3565	0.735775	0.650188	0.645022	0.536022		0.775845	1	0.713517	0.377466
pita	NA	FBgn0034878	19.3546	1.03808	0.00120023	0.644501	0.0487557		0.901182	0.00196481	0.725606	0.0244046
Kah	SCRT1, SCRT2	FBgn0035144	129.524	0.745406	0.245175	0.645543	0.32002		0.776869	1	0.717746	0.368097
CG12605	SCRT1, SCRT2	FBgn0035481	8.5614	0.744178	0.282631	0.646589	0.148775		0.867056	0.000648291	0.708479	0.0390873
Blimp-1	PRDM1, ZNF683	FBgn0035625	23.7251	0.709821	1	0.646589	0.419829		0.789962	0.438619	0.710342	0.324841
CTCF	CTCF, CTCFL	FBgn0035769	14.3915	0.994333	2.47687e-11	0.64424	0.0730371		1.10786	1.12033e-12	0.967276	0.00184796
ERR	AR, ESR1, ESR2, ESRRA, ESRRB, ESRRG, NR3C1, NR3C2, PGR	FBgn0035849	25.2571	0.803871	0.00121478	0.64411	0.578784		0.822591	0.000544521	0.709911	0.31053
CG4328	LMX1A, LMX1B	FBgn0036274	1.27416	0.5977	1	0.645152	0.578784		0.612716	1	0.713082	0.570997
toe	MIXL1, PAX3, PAX7	FBgn0036285	5.63421	0.579598	1	0.644371	0.696674		0.566676	1	0.711638	0.638291
CG10654	NA	FBgn0036294	8.75427	0.524327	1	0.645022	0.787416		0.532564	1	0.710917	0.665882
Fer1	PTF1A	FBgn0037475	5.99383	0.8951	2.80862e-09	0.690507	0.0611905		1.01303	2.21229e-22	0.717746	0.140061
M1BP	NA	FBgn0037621	19.2082	0.822359	1.62431e-09	0.646983	0.578784		0.924111	4.13229e-11	0.718039	0.406542
sage	MESP1, MESP2, MSGN1	FBgn0037672	4.27935	0.639711	1	0.651738	0.578784		0.678835	1	0.710917	0.644851
CG8319	NA	FBgn0037722	5.29773	0.75874	0.0346779	0.647507	0.578784		0.847624	7.69739e-07	0.722025	0.228425
GATAe	GATA1, GATA2, GATA3, GATA4, GATA5, GATA6	FBgn0038391	3.48308	0.704979	1	0.660094	0.382357		0.733351	1	0.712793	0.562134
CG17802	NA	FBgn0038549	4.06821	0.730384	0.972919	0.663386	0.108282		0.793493	0.281147	0.713807	0.30471
CG4424	NA	FBgn0038765	2.89702	1.16924	2.00753e-05	0.661736	0.0169081		1.09941	1.64358e-36	0.846021	0.00345712
CG4360	NA	FBgn0038787	19.0852	1.54087	9.52202e-06	0.644631	0.310794		0.62487	1	0.708622	0.575058
TFAM	HMGB1, HMGB2, HMGB3, HMGB4, TFAM	FBgn0038805	60.8017	0.640514	1	0.64777	0.210582		0.650185	1	0.709051	0.239543
dmrt93B	DMRT1, DMRT2, DMRT3, DMRTA1, DMRTA2, DMRTB1, DMRTC2	FBgn0038851	1.62633	0.824781	4.19817e-08	0.65441	0.203493		0.933965	6.32035e-19	0.718627	0.288217
lmd	GLIS1, GLIS3, ZIC4, ZIC5	FBgn0039039	2.07347	1.10182	4.95206e-05	0.792175	0.015131		1.11358	7.04905e-12	0.905053	0.000372391
bigmax	MLX	FBgn0039509	46.003	1.12166	5.24332e-07	0.861406	0.00622424		0.917973	0.00214476	0.709051	0.0583064
ZIPIC	NA	FBgn0039740	8.85022	0.879848	0.00282182	0.650277	0.144575		0.986385	2.47533e-25	0.744526	0.0210483
Sox102F	SOX10, SOX11, SOX12, SOX13, SOX14, SOX15, SOX18, SOX3, SOX4, SOX5, SOX6, SOX7, SOX8, SOX9	FBgn0039938	28.6761	0.753329	0.0843646	0.687089	0.0790978		0.884519	0.000854097	0.72262	0.0406855
HGTX	CDX4, DLX4, EMX1, EMX2, NKX6-1, NKX6-2, NKX6-3	FBgn0040318	1.99566	0.596259	1	0.652938	0.578784		0.607453	1	0.713517	0.570997
Dlip3	NA	FBgn0040465	3.46846	0.568228	1	0.650277	0.580412		0.542555	1	0.710055	0.570997
luna	KLF1, KLF12, KLF17, KLF18, KLF2, KLF3, KLF4, KLF5, KLF6, KLF7, KLF8	FBgn0040765	5.81723	1.02445	0.000134973	0.870003	0.00319925		1.08078	3.47893e-32	0.727861	0.00788453
schlank	CERS2, CERS3, CERS4, CERS5, CERS6	FBgn0040918	35.0592	0.873491	0.000610048	0.646328	0.578784		0.791434	0.367716	0.719363	0.255407
exex	HOXA2, HOXA4, HOXA5, HOXA6, HOXA7, HOXB2, HOXB4, HOXB5, HOXB6, HOXB7, HOXB8, HOXC4, HOXC5, HOXC6, HOXC8, HOXD4, HOXD8, MNX1	FBgn0041156	3.61401	0.61332	1	0.64856	0.578784		0.634276	1	0.711926	0.580168
Sox21b	SOX1, SOX10, SOX11, SOX12, SOX13, SOX14, SOX15, SOX17, SOX18, SOX2, SOX21, SOX3, SOX4, SOX7, SOX8, SOX9, SRY	FBgn0042630	3.22802	0.600606	1	0.64672	0.578784		0.612048	1	0.708765	0.570997
NfI	NFIA, NFIB, NFIC, NFIX	FBgn0042696	51.6954	0.873068	2.51818e-05	0.654947	0.286351		0.936103	8.13067e-15	0.714679	0.109178
Chrac-14	POLE3	FBgn0043002	12.5791	0.809855	6.86542e-07	0.64411	0.419829		0.923612	5.09944e-06	0.710773	0.106836
cbt	KLF10, KLF11	FBgn0043364	58.6354	0.923352	2.67512e-10	0.645152	0.0169081		1.01663	2.22229e-34	0.729828	0.0203035
CG12219	NA	FBgn0043796	12.4523	0.80862	0.000136051	0.663524	0.030876		1.0809	0.000577585	0.926007	0.00184796
gem	TFCP2, TFCP2L1, UBP1	FBgn0050011	103.623	0.86046	3.52953e-06	0.664076	0.280859		1.03916	2.32553e-05	0.715844	0.0204908
CG31388	NA	FBgn0051388	7.63849	0.840993	5.28577e-11	0.653606	0.391958		0.966613	1.77578e-30	0.728314	0.137946
Drgx	DRGX, RAX, RAX2	FBgn0085369	5.53081	0.582055	1	0.653472	0.578784		0.546026	1	0.71599	0.510957
CG34367	SHOX, SHOX2	FBgn0085396	2.51409	0.555925	1	0.64988	0.581328		0.524247	1	0.708479	0.665882
nub	POU2F1, POU2F2, POU2F3	FBgn0085424	6.65118	0.600737	1	0.658188	0.491141		0.608355	1	0.713662	0.570997
pan	LEF1, TCF7, TCF7L1, TCF7L2	FBgn0085432	33.3301	0.72614	1	0.670492	0.123234		0.763836	1	0.709051	0.0390873
vvl	POU2F2, POU3F1, POU3F2, POU3F3, POU3F4, POU4F1, POU4F2, POU4F3, POU5F1, POU5F1B, POU5F2	FBgn0086680	58.9192	0.651871	1	0.659412	0.462067		0.662328	1	0.714388	0.562134
grh	GRHL1, GRHL2, GRHL3	FBgn0259211	42.0588	0.751169	0.113176	0.652271	0.281388		0.7602	1	0.709051	0.0391274
dl	NFKB1, NFKB2, REL, RELA, RELB	FBgn0260632	85.5318	0.921327	0.00125499	0.64411	0.0271243		1.21265	0.000571539	0.730283	0.00726137
Antp	GBX1, GBX2, GSX1, HOXA2, HOXA4, HOXA5, HOXA6, HOXA7, HOXA9, HOXB1, HOXB2, HOXB4, HOXB5, HOXB6, HOXB7, HOXB8, HOXB9, HOXC4, HOXC5, HOXC6, HOXC8, HOXC9, HOXD1, HOXD11, HOXD3, HOXD4, HOXD8, HOXD9, MEOX1, MEOX2, MNX1, PDX1	FBgn0260642	22.8359	0.572505	1	0.656294	0.536022		0.575286	1	0.714679	0.565732
Hr39	NR5A1, NR5A2, NR6A1	FBgn0261239	8.72651	0.747102	0.19678	0.644631	0.148775		0.826923	0.00132053	0.717453	0.0583064
SREBP	SREBF1, SREBF2	FBgn0261283	205.262	1.0463	0.000350238	0.787892	0.00706803		0.998229	0.00102723	0.711061	0.0389319
vnd	NKX2-1, NKX2-2, NKX2-3, NKX2-4, NKX2-5, NKX2-6, NKX2-8	FBgn0261930	3.5224	0.658357	1	0.64424	0.419829		0.664647	1	0.709624	0.152999
mid	EOMES, MGA, TBR1, TBX1, TBX10, TBX15, TBX18, TBX19, TBX2, TBX20, TBX21, TBX22, TBX3, TBX4, TBX5, TBX6, TBXT	FBgn0261963	9.80231	0.751706	0.105523	0.647507	0.201856		0.799776	0.104475	0.719363	0.285489
FoxP	FOXP1, FOXP2, FOXP3, FOXP4	FBgn0262477	5.06884	0.572361	1	0.647507	0.580412		0.584582	1	0.71207	0.570997
dati	NA	FBgn0262636	7.69314	0.541173	1	0.650013	0.578784		0.504939	1	0.703145	0.762573
cnc	NFE2, NFE2L1, NFE2L2, NFE2L3	FBgn0262975	142.561	0.709072	1	0.645543	0.212826		1.00491	8.085e-05	0.717453	0.0156204
BtbVII	BTBD18	FBgn0263108	55.196	1.241	0.000919592	0.650145	0.35868		0.633139	1	0.709624	0.571474
Atf-2	ATF2, ATF7, CREB5	FBgn0265193	8.3862	0.675157	1	0.646458	0.524118		1.11438	0.00102771	0.711493	0.0576874
CrebB	ATF1, CREB1, CREM	FBgn0265784	51.883	0.649914	1	0.645805	0.578784		1.82511	4.18435e-06	0.712793	0.00768308
rn	ZNF362	FBgn0267337	3.03516	0.562601	1	0.646328	0.578784		0.548977	1	0.708622	0.571857
da	TCF12, TCF3, TCF4	FBgn0267821	33.0066	0.882012	1.03033e-06	0.65041	0.234468		0.93589	2.09372e-09	0.72262	0.257891
ap	LHX2, LHX9	FBgn0267978	17.3075	0.593188	1	0.651073	0.578784		0.612102	1	0.712504	0.571857
br	BTBD18	FBgn0283451	2.68488	0.591577	1	0.649351	0.578784		0.583566	1	0.709768	0.762573
scro	NKX2-1, NKX2-2, NKX2-3, NKX2-4, NKX2-5, NKX2-6, NKX2-8, NKX3-1, NKX3-2	FBgn0287186	1.72778	1.16011	0.00304313	0.65094	0.0790978		0.863385	7.22735e-11	0.711493	0.201425
